# Hypothetical gene *Rv0495c* regulates redox homeostasis in *Mycobacterium tuberculosis*

**DOI:** 10.1101/2023.08.22.554105

**Authors:** Rahul Pal, Sakshi Talwar, Manitosh Pandey, Vaibhav Nain, Taruna Sharma, Shaifali Tyagi, Vishawjeet Barik, Shweta Chaudhary, Sonu Kumar Gupta, Yashwant Kumar, Ranjan Nanda, Amit Singhal, Amit Kumar Pandey

## Abstract

*Mycobacterium tuberculosis* (Mtb) has evolved sophisticated surveillance mechanisms to regulate and neutralize redox imbalances and associated lethal consequences. Failing this, the accumulated ROS induces toxicity by oxidizing a variety of biological molecules including proteins, nucleic acids and lipids. In the present study we identified Mtb’s *Rv0495c* gene as an important regulator of oxidized cytosolic environment. Compared to wild type Mtb strain lacking *the Rv0495c* gene, Δ*Rv0495c*, had increased ROS and NAD^+^/NADH ratio creating a highly oxidized intracellular environment. Δ*Rv0495c* strain demonstrated slow growth phenotype under *in vitro* and *ex-vivo* growth conditions and demonstrated enhanced susceptibility to drugs, oxidative, nitrosative and hypoxic growth conditions. In addition, the increase in the superoxide radicals triggered a Fenton-like reaction rendering the Δ*Rv0495c* susceptible to free iron. The increase in the intracellular ROS levels of the Δ*Rv0495c* was further corroborated by an increase in the expression of proteins involved in antioxidant defense and enhanced ROS-mediated oxidation and degradation of mycobacterial lipids. This superoxide-induced lipid degradation resulted in altered colony morphology and loss of membrane integrity in the Δ*Rv0495c*. Surprisingly, despite showing a growth defect phenotype in an *ex-vivo* macrophage infection model, the absence of the *Rv0495c* gene in Mtb enhanced the pathogenicity and augmented the ability of the Mtb to grow inside the host. Gene expression analysis revealed a Rv0495c mediated immunomodulation of the host controls inflammation and helps creates a favorable niche for long-term survival of Mtb inside the host. In summary, the current study underscores the fact that the truce in the war between the host and the pathogen favors long-term disease persistence in tuberculosis. We believe targeting Rv0495c could potentially be explored as a strategy to potentiate the current anti-TB regimen.
