## Supplementary Information 2 for "Hypothetical gene *Rv0495c* regulates redox homeostasis in *Mycobacterium tuberculosis*"

### Sheet: Sheet1
QUERIED [M-H]-	SCIENTIFIC NAME	m/z	H37Rv- 1	H37Rv- 2	H37Rv- 3	H37Rv- 4	H37Rv- 5	H37Rv- 6	∆Rv0495c- 1	∆Rv0495c- 2	∆Rv0495c- 3	∆Rv0495c- 4	∆Rv0495c- 5	∆Rv0495c- 6	∆Rv0495c:0495c- 1	∆Rv0495c:0495c- 2	∆Rv0495c:0495c- 3	∆Rv0495c:0495c- 4	∆Rv0495c:0495c- 5	∆Rv0495c:0495c- 6
313.239	MG (RCO2H=15:1)	313.239	1.76381e+06	1.88961e+06	1.80738e+06	1.91266e+06	1.99289e+06	618008	1.52106e+06	1.58785e+06	1.57582e+06	1.62651e+06	1.66335e+06	1.73054e+06	2.09823e+06	2228508	2.2642e+06	2.03132e+06	2.12297e+06	1.99495e+06
313.239	MG (RCO2H=15:1)	313.239	1.12096e+06	1.1416e+06	1.14287e+06	1.15872e+06	1.23242e+06	1.21102e+06	922937	963539	910302	969541	995710	1.03851e+06	1.39746e+06	1.39435e+06	1.41425e+06	1.2115e+06	1.34117e+06	1.22454e+06
313.239	MG (RCO2H=15:1)	313.239	6.29138e+06	6.56063e+06	6.34925e+06	6.48012e+06	6.30797e+06	6.59615e+06	6.97308e+06	7.22555e+06	6.73539e+06	7.23249e+06	7.57844e+06	7.79374e+06	7.19894e+06	7.67625e+06	7.96156e+06	6.82644e+06	7.74613e+06	6.43816e+06
313.239	MG (RCO2H=15:1)	313.239	2.94898e+06	4.1699e+06	3.78249e+06	2.88063e+06	3.81848e+06	3.8063e+06	4.57531e+06	5.15776e+06	4.28875e+06	5.05527e+06	4.95636e+06	5.33245e+06	4.19354e+06	4.35092e+06	4.22614e+06	3.36432e+06	3.61363e+06	4.18511e+06
327.254	MG (RCO2H=16:1)	327.254	1.8239e+06	1.88134e+06	1.97251e+06	1.80348e+06	1.94655e+06	2.11352e+06	1.71041e+06	1.61838e+06	1.62915e+06	1.628e+06	1.90844e+06	1.88972e+06	2.28871e+06	2.31235e+06	2.43032e+06	1.91685e+06	2.29069e+06	2.01158e+06
327.254	MG (RCO2H=16:1)	327.254	4.38586e+06	4.59539e+06	3.39921e+06	4.55563e+06	4.43472e+06	4.48852e+06	3.7509e+06	2.58407e+06	2.69729e+06	3.72363e+06	3.56053e+06	3.79335e+06	4.76103e+06	5.29695e+06	5.2273e+06	4.35732e+06	4.99404e+06	5.00265e+06
341.27	MG (RCO2H=17:1)	341.27	3.76412e+06	3.87004e+06	3.25356e+06	3.85044e+06	3.78105e+06	3.70869e+06	5.8855e+06	5.48413e+06	6.22329e+06	5.39163e+06	5.47427e+06	6.24558e+06	3.79827e+06	4.19621e+06	4.17975e+06	3.92754e+06	3.34439e+06	4.01501e+06
355.286	MG (RCO2H=18:1)	355.286	704754	788517	767388	688738	440090	792682	566251	568861	561202	293294	544087	626237	620892	394416	957748	488453	351854	526709
355.286	MG (RCO2H=18:1)	355.286	1.65331e+06	1.65131e+06	1.71125e+06	1.7059e+06	1.65621e+06	1.82818e+06	1.18146e+06	1.16277e+06	1.16082e+06	1.22992e+06	1.2856e+06	1.32739e+06	1.98123e+06	2.19288e+06	2.16284e+06	1.71056e+06	2.11229e+06	1.78533e+06
367.286	Mycosanoic acid (C24)	367.286	3.70073e+06	3.72111e+06	3.55957e+06	3.52367e+06	3.67551e+06	3.78064e+06	3.09627e+06	3.08759e+06	3.1602e+06	3.13292e+06	3.32393e+06	3.42814e+06	4.08556e+06	4.1934e+06	4.40862e+06	4.00073e+06	4.18424e+06	4.0829e+06
367.286	Mycocerosic acid (C24)	367.286	3.70073e+06	3.72111e+06	3.55957e+06	3.52367e+06	3.67551e+06	3.78064e+06	3.09627e+06	3.08759e+06	3.1602e+06	3.13292e+06	3.32393e+06	3.42814e+06	4.08556e+06	4.1934e+06	4.40862e+06	4.00073e+06	4.18424e+06	4.0829e+06
367.286	Mycosanoic acid (C24)	367.286	135210	128731	132130	140896	146686	123759	100348	107550	96249.5	92966.3	113664	107239	148716	168701	174851	156220	83416.9	167992
367.286	Mycocerosic acid (C24)	367.286	135210	128731	132130	140896	146686	123759	100348	107550	96249.5	92966.3	113664	107239	148716	168701	174851	156220	83416.9	167992
367.286	Mycosanoic acid (C24)	367.286	180188	226085	215836	201179	222349	213363	167048	167652	177211	196308	166734	197068	231946	213570	215505	218162	147397	232365
367.286	Mycocerosic acid (C24)	367.286	180188	226085	215836	201179	222349	213363	167048	167652	177211	196308	166734	197068	231946	213570	215505	218162	147397	232365
381.301	Mycosanoic acid (C25)	381.301	198103	194404	121616	204867	218665	238719	172512	166658	189168	191662	192512	182415	243664	265181	241574	245575	240094	226093
381.301	Mycocerosic acid (C25)	381.301	198103	194404	121616	204867	218665	238719	172512	166658	189168	191662	192512	182415	243664	265181	241574	245575	240094	226093
383.317	MG (RCO2H=20:1)	383.317	1.05339e+06	1.05827e+06	1.08701e+06	1.0434e+06	1.07681e+06	528770	707821	691085	738208	716919	765316	782285	1.18303e+06	1.30081e+06	1.29413e+06	1.12916e+06	1.12253e+06	1.16058e+06
383.317	Mycolipanolic acid (C24)	383.317	1.05339e+06	1.05827e+06	1.08701e+06	1.0434e+06	1.07681e+06	528770	707821	691085	738208	716919	765316	782285	1.18303e+06	1.30081e+06	1.29413e+06	1.12916e+06	1.12253e+06	1.16058e+06
383.317	MG (RCO2H=20:1)	383.317	139662	107918	103656	99674.6	160568	169276	124170	133305	143645	139549	144647	119011	97051.6	178257	194856	173260	173514	178217
383.317	Mycolipanolic acid (C24)	383.317	139662	107918	103656	99674.6	160568	169276	124170	133305	143645	139549	144647	119011	97051.6	178257	194856	173260	173514	178217
383.317	MG (RCO2H=20:1)	383.317	209785	333369	275666	339744	297013	299059	310035	304798	310185	224579	322934	325528	325978	425946	493080	350853	362437	288110
383.317	Mycolipanolic acid (C24)	383.317	209785	333369	275666	339744	297013	299059	310035	304798	310185	224579	322934	325528	325978	425946	493080	350853	362437	288110
383.317	MG (RCO2H=20:1)	383.317	261083	283651	190809	173939	169592	235642	188589	178636	118559	137329	168793	153351	288248	313803	344392	214585	275527	302227
383.317	Mycolipanolic acid (C24)	383.317	261083	283651	190809	173939	169592	235642	188589	178636	118559	137329	168793	153351	288248	313803	344392	214585	275527	302227
409.333	Mycocerosic acid (C27)	409.333	477310	550345	469722	524006	518897	518873	238348	272009	452704	442826	504707	542637	612325	665776	668370	645407	580843	566262
411.348	MG (RCO2H=22:1)	411.348	202006	121514	207205	206266	199916	174794	75712	145141	159680	194819	171901	123391	203412	232696	233510	177648	222989	240979
411.348	Mycolipanolic acid (C26)	411.348	202006	121514	207205	206266	199916	174794	75712	145141	159680	194819	171901	123391	203412	232696	233510	177648	222989	240979
411.348	MG (RCO2H=22:1)	411.348	155640	184984	174636	171500	175673	159222	124187	110743	109300	132249	133784	141434	172637	243388	205242	183766	187167	173874
411.348	Mycolipanolic acid (C26)	411.348	155640	184984	174636	171500	175673	159222	124187	110743	109300	132249	133784	141434	172637	243388	205242	183766	187167	173874
423.349	Mycocerosic acid (C28)	423.349	197624	230268	188384	226657	191519	209947	133616	102536	134811	85907.4	106011	179905	210838	163736	278921	232260	252076	242294
425.364	Mycolipanolic acid (C27)	425.364	112869	106315	102783	110507	87300.6	87466.3	64830.1	74956.9	70266.3	70916.8	81977.7	70343.2	99808.1	131692	117574	92307.5	101413	109306
425.364	Mycolipanolic acid (C27)	425.364	357299	83459.1	362869	90346.8	355410	189763	254491	271758	263717	277522	290084	102890	130954	312939	391019	239066	352447	372580
425.364	Mycolipanolic acid (C27)	425.364	2.46152e+06	2.664e+06	2.61772e+06	2.52577e+06	2.65304e+06	2.65222e+06	1.72581e+06	1.49303e+06	1.7405e+06	1.63207e+06	1.73182e+06	1.86735e+06	2.8785e+06	3.10299e+06	3.37983e+06	2.76623e+06	1.69328e+06	1.82476e+06
425.364	Mycolipanolic acid (C27)	425.364	651571	703279	456811	282815	721842	728394	479253	470259	455769	388197	148177	457782	756166	784889	813967	529894	534262	746329
435.349	Mycolipenic acid (C29)	435.349	155901	151027	193120	154846	192270	176738	171798	147716	131186	156023	148225	174937	118830	238636	218946	194301	207483	205157
439.38	Mycolipanolic acid (C28)	439.38	1.1648e+06	1.03864e+06	1.17246e+06	1.14988e+06	1.07383e+06	1.19024e+06	874515	896337	998233	923084	1.04033e+06	1.14115e+06	1.20628e+06	1.51333e+06	1.51833e+06	1.22147e+06	1.2976e+06	1.30467e+06
439.38	Mycolipanolic acid (C28)	439.38	267632	520958	527564	547337	544214	563712	418773	455771	469959	459305	480155	484203	369632	419515	650307	583694	407170	403684
439.38	Mycolipanolic acid (C28)	439.38	1.13747e+06	511896	731627	503903	825506	893519	790824	761671	451168	797194	523794	436350	857334	890138	854593	589897	1.21762e+06	758496
439.38	Mycolipanolic acid (C28)	439.38	337145	347978	385396	395929	833717	500374	438375	200269	422657	430172	476477	515624	854409	492985	947291	851364	519325	862309
441.301	MG (RCO2H=24:0)	441.301	1.70546e+06	2.81361e+06	1.81826e+06	2.6247e+06	2.69607e+06	2.69006e+06	1.39809e+06	1.3742e+06	1.0191e+06	1.4843e+06	1.49431e+06	1.55978e+06	2.92816e+06	2.13729e+06	3.354e+06	2.82562e+06	2.87605e+06	2.00484e+06
451.379	Mycocerosic acid (C30)	451.379	453281	521990	503954	491207	436307	458803	343952	335359	176444	358362	377774	240086	553014	617971	610890	545983	577284	338151
451.38	Mycocerosic acid (C30)	451.38	4.26589e+06	4.46803e+06	4.70754e+06	4.3646e+06	4.67119e+06	4.62357e+06	3.28439e+06	3.19765e+06	3.29027e+06	3.43102e+06	3.63041e+06	3.69969e+06	5.07937e+06	5.29147e+06	5.86144e+06	4.96142e+06	3.34861e+06	4.87072e+06
452.279	Lyso-PE (R1CO2H=16:0)	452.279	1.4769e+06	1.43894e+06	1.43343e+06	1.46469e+06	1.5122e+06	1.50286e+06	636820	698338	588885	670624	628256	661792	1.63377e+06	1.72684e+06	1.87285e+06	1.44423e+06	1.72824e+06	1.47742e+06
465.395	Mycocerosic acid (C31)	465.395	2.19695e+06	2.03166e+06	2.19368e+06	2.7101e+06	3.00986e+06	2.01494e+06	1.51433e+06	2.03058e+06	1.77097e+06	1.46838e+06	1.81322e+06	1.85399e+06	3.19342e+06	2.70292e+06	2.84511e+06	2.43776e+06	3.24944e+06	2.12177e+06
465.395	Phthioceranic acid (C31)	465.395	2.19695e+06	2.03166e+06	2.19368e+06	2.7101e+06	3.00986e+06	2.01494e+06	1.51433e+06	2.03058e+06	1.77097e+06	1.46838e+06	1.81322e+06	1.85399e+06	3.19342e+06	2.70292e+06	2.84511e+06	2.43776e+06	3.24944e+06	2.12177e+06
465.396	Mycocerosic acid (C31)	465.396	59511.6	74355.6	67149.4	47369.6	61787.3	63416.6	66474.1	44507.6	61753.4	45377.3	58849.9	29381.9	76267.1	70471.4	76681.7	69160.6	72471.4	74873.7
465.396	Phthioceranic acid (C31)	465.396	59511.6	74355.6	67149.4	47369.6	61787.3	63416.6	66474.1	44507.6	61753.4	45377.3	58849.9	29381.9	76267.1	70471.4	76681.7	69160.6	72471.4	74873.7
467.411	Lyso-PG (RCO2H=15:1)	467.411	3.12931e+06	3.19524e+06	3.0546e+06	3.17807e+06	3.47817e+06	3.29239e+06	2.56724e+06	2.50922e+06	2.61421e+06	2.51533e+06	2.62847e+06	3.07758e+06	3.81635e+06	3.93327e+06	3.91308e+06	3.40031e+06	3.58574e+06	3.52767e+06
467.411	Lyso-PG (RCO2H=15:1)	467.411	79507.8	72861.9	103934	91540.3	86623.9	89552.5	48504.6	48500.5	50636.4	61335.3	52265.6	54072	87585	95961.2	114461	77434.9	83970.9	117628
467.411	Lyso-PG (RCO2H=15:1)	467.411	1.0377e+06	1.01756e+06	1.07825e+06	1.18115e+06	843748	1.11386e+06	634501	520450	561994	540595	538412	852357	1.45757e+06	1.17604e+06	1.46335e+06	1.17655e+06	1.13704e+06	1.18131e+06
479.411	Mycocerosic acid (C32)	479.411	601522	861270	776761	511994	908466	706856	326384	473775	335760	469876	184847	587043	913675	1.00063e+06	988526	768031	719937	709065
479.411	Mycocerosic acid (C32)	479.411	72450.1	80417.1	80717.3	81431.5	102582	85870.5	53686.4	56256.8	57595	57176.1	60362.7	56233.6	94334.8	90935.2	93664.6	90314.6	86890.9	90768.9
479.411	Mycocerosic acid (C32)	479.411	2.00603e+06	1.99771e+06	2.03975e+06	2.14122e+06	1.36969e+06	2.10948e+06	1.52998e+06	979776	1.59113e+06	998906	1.55464e+06	1.55939e+06	1.58066e+06	2.43636e+06	1.75925e+06	2.19117e+06	2.34453e+06	1.59289e+06
480.31	Lyso-PE (R1CO2H=18:0)	480.31	690702	741203	719256	1.169e+06	664855	810417	194178	169398	183389	203705	210840	232521	1.43237e+06	815257	728786	700490	782848	836945
481.427	Lyso-PG (RCO2H=16:1)	481.427	176318	166612	223546	210101	228469	193920	162983	152151	138937	138751	181789	186314	241491	240598	249709	239139	257442	202010
481.427	Hydroxyphthioceranic acid (C31)	481.427	176318	166612	223546	210101	228469	193920	162983	152151	138937	138751	181789	186314	241491	240598	249709	239139	257442	202010
481.427	Lyso-PG (RCO2H=16:1)	481.427	97056.9	103300	98160.6	92798.2	115788	107183	92230.8	76573.4	88347.5	89388.7	101716	94247.1	117108	126421	111447	75945.7	109806	116328
481.427	Hydroxyphthioceranic acid (C31)	481.427	97056.9	103300	98160.6	92798.2	115788	107183	92230.8	76573.4	88347.5	89388.7	101716	94247.1	117108	126421	111447	75945.7	109806	116328
481.427	Lyso-PG (RCO2H=16:1)	481.427	528471	570472	621209	568823	574753	661456	325515	479351	288320	422174	481570	395373	727423	746113	725288	681101	714856	496003
481.427	Hydroxyphthioceranic acid (C31)	481.427	528471	570472	621209	568823	574753	661456	325515	479351	288320	422174	481570	395373	727423	746113	725288	681101	714856	496003
481.427	Lyso-PG (RCO2H=16:1)	481.427	2.27131e+06	2.3762e+06	1.15898e+06	1.92169e+06	2.33557e+06	2.28201e+06	1.92306e+06	1.1244e+06	1.48004e+06	1.7443e+06	1.93794e+06	1.55172e+06	2.61633e+06	2.6144e+06	1.99221e+06	2.45753e+06	2.55159e+06	2.02256e+06
481.427	Hydroxyphthioceranic acid (C31)	481.427	2.27131e+06	2.3762e+06	1.15898e+06	1.92169e+06	2.33557e+06	2.28201e+06	1.92306e+06	1.1244e+06	1.48004e+06	1.7443e+06	1.93794e+06	1.55172e+06	2.61633e+06	2.6144e+06	1.99221e+06	2.45753e+06	2.55159e+06	2.02256e+06
481.427	Lyso-PG (RCO2H=16:1)	481.427	184484	201273	228823	233265	204389	241111	158191	151999	150308	158986	173225	161709	255897	263119	263038	229230	238080	238732
481.427	Hydroxyphthioceranic acid (C31)	481.427	184484	201273	228823	233265	204389	241111	158191	151999	150308	158986	173225	161709	255897	263119	263038	229230	238080	238732
481.427	Lyso-PG (RCO2H=16:1)	481.427	49594.6	46885.4	40783.3	48637.8	28645.2	45317.5	26824.4	31232.7	34423	34784.1	33205.6	30704.1	59206.4	51460.1	48164.5	38019	68791.9	47600.4
481.427	Hydroxyphthioceranic acid (C31)	481.427	49594.6	46885.4	40783.3	48637.8	28645.2	45317.5	26824.4	31232.7	34423	34784.1	33205.6	30704.1	59206.4	51460.1	48164.5	38019	68791.9	47600.4
493.427	Mycocerosic acid (C33)	493.427	1.47438e+06	1.55519e+06	1.4378e+06	1.5788e+06	1.52471e+06	1.61432e+06	992197	1.03924e+06	1.0459e+06	1.10956e+06	1.17292e+06	1.19706e+06	1.79164e+06	1.89541e+06	1.83694e+06	1.56956e+06	1.69834e+06	1.69191e+06
493.427	Phthioceranic acid (C33)	493.427	1.47438e+06	1.55519e+06	1.4378e+06	1.5788e+06	1.52471e+06	1.61432e+06	992197	1.03924e+06	1.0459e+06	1.10956e+06	1.17292e+06	1.19706e+06	1.79164e+06	1.89541e+06	1.83694e+06	1.56956e+06	1.69834e+06	1.69191e+06
495.442	Lyso-PG (RCO2H=17:1)	495.442	860975	1.71241e+06	793296	1.93024e+06	919244	831176	1.43905e+06	632251	639304	1.3804e+06	1.45925e+06	826598	1.17755e+06	2.2665e+06	2.28508e+06	1.88625e+06	2.23346e+06	987195
495.442	Lyso-PG (RCO2H=17:1)	495.442	951978	1.13649e+06	858861	1.09422e+06	500115	869152	659332	346983	551042	631012	609365	705992	1.15498e+06	1.31035e+06	1.22246e+06	1.20386e+06	949849	988721
495.443	Lyso-PG (RCO2H=17:1)	495.443	201441	205952	186899	218704	249686	199155	145729	150612	152719	175236	155921	159013	231796	236817	244368	230230	266427	205270
507.442	Mycocerosic acid (C34)	507.442	3.02797e+06	3.26233e+06	3.13445e+06	3.08989e+06	3.1466e+06	3.27337e+06	2.11838e+06	2.31388e+06	1.46188e+06	2.28448e+06	2.37511e+06	2.52255e+06	3.68281e+06	3.69879e+06	3.75171e+06	3.50992e+06	2.26502e+06	3.62037e+06
507.442	Phthioceranic acid (C34)	507.442	3.02797e+06	3.26233e+06	3.13445e+06	3.08989e+06	3.1466e+06	3.27337e+06	2.11838e+06	2.31388e+06	1.46188e+06	2.28448e+06	2.37511e+06	2.52255e+06	3.68281e+06	3.69879e+06	3.75171e+06	3.50992e+06	2.26502e+06	3.62037e+06
509.458	Lyso-PG (RCO2H=18:1)	509.458	3.51558e+06	3.77527e+06	3.7336e+06	3.81367e+06	2.22224e+06	3.78168e+06	2.90545e+06	2.67008e+06	1.51898e+06	2.74643e+06	1.48281e+06	1.92459e+06	4.27479e+06	4.45349e+06	3.06462e+06	4.0365e+06	2.43323e+06	4.23026e+06
509.458	Hydroxyphthioceranic acid (C33)	509.458	3.51558e+06	3.77527e+06	3.7336e+06	3.81367e+06	2.22224e+06	3.78168e+06	2.90545e+06	2.67008e+06	1.51898e+06	2.74643e+06	1.48281e+06	1.92459e+06	4.27479e+06	4.45349e+06	3.06462e+06	4.0365e+06	2.43323e+06	4.23026e+06
509.458	Lyso-PG (RCO2H=18:1)	509.458	361646	348610	315930	340456	364220	328117	140538	252221	259030	157142	291717	292517	239338	388031	380556	386089	243420	341648
509.458	Hydroxyphthioceranic acid (C33)	509.458	361646	348610	315930	340456	364220	328117	140538	252221	259030	157142	291717	292517	239338	388031	380556	386089	243420	341648
521.458	Mycocerosic acid (C35)	521.458	2.4056e+06	2.50428e+06	1.63422e+06	2.50127e+06	2.53356e+06	1.60375e+06	988079	1.83041e+06	917686	2.02381e+06	1.00328e+06	2.05574e+06	2.94376e+06	2.95275e+06	3.05511e+06	2.7681e+06	1.9327e+06	2.7554e+06
521.458	Mycocerosic acid (C35)	521.458	1.08789e+06	1.12542e+06	415998	626069	676987	1.14464e+06	741151	390604	867166	419028	352969	961147	1.28725e+06	1.27883e+06	1.27612e+06	1.22441e+06	1.23878e+06	1.26419e+06
521.458	Mycocerosic acid (C35)	521.458	36955.2	30727.8	34566.1	33009.6	31701.2	34638.9	26323.5	27175.4	27938.8	28375.1	19468.3	18689.7	33311.1	36754.5	34076.4	31304.6	32568.7	27873.9
523.474	Lyso-PG (RCO2H=19:1)	523.474	56930.6	75842.1	72011.4	70112.9	91570.7	78352.1	47586.1	59966.1	53867.3	53109	65863.2	60308.8	91333.3	88523.5	85610.5	81638.2	85702.5	95482.7
523.474	DG (R1CO2H+R2CO2H=29:1)	523.474	56930.6	75842.1	72011.4	70112.9	91570.7	78352.1	47586.1	59966.1	53867.3	53109	65863.2	60308.8	91333.3	88523.5	85610.5	81638.2	85702.5	95482.7
523.474	Hydroxyphthioceranic acid (C34)	523.474	56930.6	75842.1	72011.4	70112.9	91570.7	78352.1	47586.1	59966.1	53867.3	53109	65863.2	60308.8	91333.3	88523.5	85610.5	81638.2	85702.5	95482.7
523.474	Lyso-PG (RCO2H=19:1)	523.474	106799	126058	121801	115457	124612	122066	80464.7	73734.4	78747.4	75800.8	89996	85260.6	156248	111050	135734	137673	134822	119233
523.474	DG (R1CO2H+R2CO2H=29:1)	523.474	106799	126058	121801	115457	124612	122066	80464.7	73734.4	78747.4	75800.8	89996	85260.6	156248	111050	135734	137673	134822	119233
523.474	Hydroxyphthioceranic acid (C34)	523.474	106799	126058	121801	115457	124612	122066	80464.7	73734.4	78747.4	75800.8	89996	85260.6	156248	111050	135734	137673	134822	119233
523.474	Lyso-PG (RCO2H=19:1)	523.474	4.2038e+06	4.45754e+06	4.55612e+06	4.27386e+06	4.37076e+06	4.47859e+06	3.3933e+06	3.40851e+06	3.51546e+06	3.30342e+06	3.50736e+06	3.76675e+06	5.03831e+06	5.23715e+06	5.31521e+06	4.81346e+06	5.14913e+06	4.98535e+06
523.474	DG (R1CO2H+R2CO2H=29:1)	523.474	4.2038e+06	4.45754e+06	4.55612e+06	4.27386e+06	4.37076e+06	4.47859e+06	3.3933e+06	3.40851e+06	3.51546e+06	3.30342e+06	3.50736e+06	3.76675e+06	5.03831e+06	5.23715e+06	5.31521e+06	4.81346e+06	5.14913e+06	4.98535e+06
523.474	Hydroxyphthioceranic acid (C34)	523.474	4.2038e+06	4.45754e+06	4.55612e+06	4.27386e+06	4.37076e+06	4.47859e+06	3.3933e+06	3.40851e+06	3.51546e+06	3.30342e+06	3.50736e+06	3.76675e+06	5.03831e+06	5.23715e+06	5.31521e+06	4.81346e+06	5.14913e+06	4.98535e+06
535.474	Phthioceranic acid (C36)	535.474	689771	741486	1.41509e+06	764661	1.10657e+06	892234	808251	640201	850025	903024	1.14463e+06	915594	1.34438e+06	1.10924e+06	1.27982e+06	1.26689e+06	1.39131e+06	1.24016e+06
537.49	DG (R1CO2H+R2CO2H=30:1)	537.49	299668	379991	440615	574626	522480	456432	340230	245397	399151	222870	236378	243315	497110	581493	546698	510895	478642	438003
537.49	DG (R1CO2H+R2CO2H=30:1)	537.49	1.09642e+06	1.15837e+06	1.08849e+06	1.20919e+06	1.21547e+06	813522	683035	723264	660524	615350	804767	620087	1.20722e+06	1.29353e+06	1.2467e+06	1.2248e+06	924956	840948
549.49	DG (R1CO2H+R2CO2H=31:2)	549.49	1.16236e+06	1.18709e+06	1.23904e+06	725714	562238	658693	846746	878086	901600	902014	925747	564977	1.34071e+06	1.39844e+06	1.42166e+06	1.32171e+06	1.34485e+06	1.3316e+06
549.49	Phthioceranic acid (C37)	549.49	1.16236e+06	1.18709e+06	1.23904e+06	725714	562238	658693	846746	878086	901600	902014	925747	564977	1.34071e+06	1.39844e+06	1.42166e+06	1.32171e+06	1.34485e+06	1.3316e+06
549.49	DG (R1CO2H+R2CO2H=31:2)	549.49	494789	833189	565073	856077	646238	845016	562751	572240	586477	311972	611693	635995	859269	546326	960362	928869	910153	910212
549.49	Phthioceranic acid (C37)	549.49	494789	833189	565073	856077	646238	845016	562751	572240	586477	311972	611693	635995	859269	546326	960362	928869	910153	910212
551.505	DG (R1CO2H+R2CO2H=31:1)	551.505	1.16818e+06	1.27716e+06	1.23688e+06	1.1542e+06	1.22773e+06	1.1846e+06	937389	905869	913374	968489	979349	966630	1.28432e+06	1.33541e+06	1.44815e+06	1.29478e+06	1.35608e+06	1.31337e+06
551.505	Hydroxyphthioceranic acid (C36)	551.505	1.16818e+06	1.27716e+06	1.23688e+06	1.1542e+06	1.22773e+06	1.1846e+06	937389	905869	913374	968489	979349	966630	1.28432e+06	1.33541e+06	1.44815e+06	1.29478e+06	1.35608e+06	1.31337e+06
551.505	DG (R1CO2H+R2CO2H=31:1)	551.505	697124	672465	661607	704926	670490	665451	482618	513288	494318	468946	509933	523515	771891	705440	770523	728827	213303	755326
551.505	Hydroxyphthioceranic acid (C36)	551.505	697124	672465	661607	704926	670490	665451	482618	513288	494318	468946	509933	523515	771891	705440	770523	728827	213303	755326
563.505	DG (R1CO2H+R2CO2H=32:2)	563.505	1.76252e+06	1.79475e+06	1.73316e+06	743968	1.769e+06	1.72986e+06	1.32685e+06	498585	1.34788e+06	1.33507e+06	901629	1.43889e+06	1.9692e+06	2.0589e+06	2.04507e+06	1.81128e+06	1.97049e+06	1.85633e+06
563.506	DG (R1CO2H+R2CO2H=32:2)	563.506	172991	188668	196618	199462	211935	165988	158997	159729	156775	170300	169234	172376	234993	206216	216517	174343	212183	215283
565.521	DG (R1CO2H+R2CO2H=32:1)	565.521	334278	470494	495508	491949	504620	476026	81805.9	259262	299858	309693	301366	282897	507681	524473	539540	472938	533830	493898
565.521	Hydroxyphthioceranic acid (C37)	565.521	334278	470494	495508	491949	504620	476026	81805.9	259262	299858	309693	301366	282897	507681	524473	539540	472938	533830	493898
571.289	Lyso-PI (RCO2H=16:0)	571.289	2.29951e+06	1.97155e+06	2.17885e+06	2.86309e+06	2.54858e+06	2.61351e+06	1.34593e+06	1.59172e+06	1.54427e+06	1.48666e+06	1.48625e+06	1.58002e+06	2.75703e+06	2.91864e+06	2.72664e+06	1.92444e+06	2.45333e+06	2.30239e+06
577.521	DG (R1CO2H+R2CO2H=33:2)	577.521	1.09079e+06	1.09714e+06	1.11613e+06	1.12858e+06	1.1887e+06	1.01523e+06	920933	865045	922319	927120	946417	1.02661e+06	1.51652e+06	1.43081e+06	1.31179e+06	1.33784e+06	1.51253e+06	1.4475e+06
577.521	Phthioceranic acid (C39)	577.521	1.09079e+06	1.09714e+06	1.11613e+06	1.12858e+06	1.1887e+06	1.01523e+06	920933	865045	922319	927120	946417	1.02661e+06	1.51652e+06	1.43081e+06	1.31179e+06	1.33784e+06	1.51253e+06	1.4475e+06
579.537	DG (R1CO2H+R2CO2H=33:1)	579.537	126353	375086	107886	517176	141375	268463	362423	360565	375497	368447	190649	86534.8	207832	619018	627334	552075	397454	579606
579.537	DG (R1CO2H+R2CO2H=33:1)	579.537	869987	829990	531134	894558	989375	1.0003e+06	538352	535466	568116	367805	655560	533759	1.00444e+06	1.16033e+06	1.10158e+06	945664	804212	1.03778e+06
593.552	DG (R1CO2H+R2CO2H=34:1)	593.552	485426	468724	512714	498117	524593	511093	353390	342944	296558	376574	399526	408861	634314	611656	602909	546823	552981	569541
593.552	Hydroxyphthioceranic acid (C39)	600.557	1.89176e+07	14878279	1.83453e+07	2.11562e+07	1.92512e+07	1.9083e+07	1.39291e+07	1.2391e+07	1.23079e+07	1.16581e+07	1.13773e+07	1.01949e+07	1.64732e+07	1.72118e+07	1.76471e+07	1.94896e+07	1.7531e+07	1.97744e+07
605.552	DG (R1CO2H+R2CO2H=35:2)	605.552	1.12129e+06	1.25867e+06	878931	1.20085e+06	1.15453e+06	1.15965e+06	364856	631289	609297	346425	539845	925463	1.08904e+06	1.23607e+06	1.04688e+06	1.32458e+06	949897	1.0839e+06
607.568	DG (R1CO2H+R2CO2H=35:1)	607.568	507510	558446	529658	527871	509667	524831	327061	317471	342627	360103	324055	350923	370555	623143	616264	543898	593609	355515
607.568	Hydroxyphthioceranic acid (C40)	607.568	507510	558446	529658	527871	509667	524831	327061	317471	342627	360103	324055	350923	370555	623143	616264	543898	593609	355515
613.337	Lyso-PI (RCO2H=19:0)	613.337	955607	533331	934879	1.09014e+06	998599	960166	419015	478260	333026	380464	386895	422897	1.03439e+06	999048	791114	880132	952180	940115
619.568	DG (R1CO2H+R2CO2H=36:2)	619.568	947516	698136	840007	995991	1.17644e+06	1.16219e+06	836564	760351	784347	731710	557759	763432	1.25133e+06	970908	865805	716106	1.23838e+06	1.23155e+06
619.568	Phthioceranic acid (C42)	619.568	947516	698136	840007	995991	1.17644e+06	1.16219e+06	836564	760351	784347	731710	557759	763432	1.25133e+06	970908	865805	716106	1.23838e+06	1.23155e+06
621.584	DG (R1CO2H+R2CO2H=36:1)	621.584	74425.8	107358	113630	87658.9	102131	80410.7	75435.4	68565.6	65663.9	62334.9	65377.7	69548.1	119960	104930	127295	92656.7	99633.9	104439
621.584	DG (R1CO2H+R2CO2H=36:1)	621.584	388448	447977	464760	456851	446140	465968	324585	290058	323393	291094	327238	329157	488037	317901	382722	487480	525932	251786
635.6	DG (R1CO2H+R2CO2H=37:1)	635.6	53058	56576	57720.4	62813.4	73370.4	55397	28705	35439.6	35740.7	43325.7	44533.1	42354.6	59341	80422.9	62048.1	74304.9	72860.8	78884.7
635.6	Hydroxyphthioceranic acid (C42)	635.6	53058	56576	57720.4	62813.4	73370.4	55397	28705	35439.6	35740.7	43325.7	44533.1	42354.6	59341	80422.9	62048.1	74304.9	72860.8	78884.7
635.6	DG (R1CO2H+R2CO2H=37:1)	635.6	342084	185356	298521	319739	153205	306637	84179.3	228735	128092	229418	246490	251356	390032	409794	340334	359865	371702	402339
635.6	Hydroxyphthioceranic acid (C42)	635.6	342084	185356	298521	319739	153205	306637	84179.3	228735	128092	229418	246490	251356	390032	409794	340334	359865	371702	402339
635.6	DG (R1CO2H+R2CO2H=37:1)	635.6	386777	332922	299618	320156	370139	173004	267092	234275	190025	239693	265818	265599	402589	380157	392438	393797	393053	356905
635.6	Hydroxyphthioceranic acid (C42)	635.6	386777	332922	299618	320156	370139	173004	267092	234275	190025	239693	265818	265599	402589	380157	392438	393797	393053	356905
647.6	DG (R1CO2H+R2CO2H=38:2)	647.6	682925	695222	642226	701735	741501	689310	479006	545456	551586	511055	481653	302820	751130	748025	779049	727275	726860	724893
649.616	DG (R1CO2H+R2CO2H=38:1)	649.616	698265	669482	708767	650508	652308	874374	474572	567251	575334	516743	665333	541896	853259	793405	527657	886526	811915	874609
649.616	Hydroxyphthioceranic acid (C43)	649.616	698265	669482	708767	650508	652308	874374	474572	567251	575334	516743	665333	541896	853259	793405	527657	886526	811915	874609
649.616	DG (R1CO2H+R2CO2H=38:1)	649.616	285752	329924	182810	420950	406163	416823	249587	173343	273926	274216	111333	287630	437593	528341	503136	465255	189143	317974
649.616	Hydroxyphthioceranic acid (C43)	649.616	285752	329924	182810	420950	406163	416823	249587	173343	273926	274216	111333	287630	437593	528341	503136	465255	189143	317974
662.478	PE (R1CO2H+R2CO2H=30:0)	662.478	770697	706654	879132	910149	855511	830305	694081	669476	680008	726410	682178	685625	1.00994e+06	995211	959484	799021	866669	937361
663.631	DG (R1CO2H+R2CO2H=39:1)	663.631	165798	145073	141574	158580	176249	149514	98418.4	82252.3	73555.9	97321.1	100888	92743.9	167847	186482	186229	168460	181332	198020
676.493	PE (R1CO2H+R2CO2H=31:0)	676.493	1.14558e+06	1.01231e+06	1.20973e+06	1.39388e+06	1.25538e+06	1.28892e+06	678333	751044	717847	653334	702836	714369	1.53548e+06	1.4885e+06	1.50364e+06	1.12777e+06	1.37493e+06	1.25475e+06
686.478	PE (R1CO2H+R2CO2H=32:2)	686.478	794675	764812	746502	830757	811706	754085	645432	692941	732558	672612	662545	670516	939698	927960	915873	797497	848536	875125
688.493	PE (R1CO2H+R2CO2H=32:1)	688.493	2.95492e+06	2.78245e+06	3.07955e+06	3.13794e+06	3.11475e+06	3.11823e+06	2.45433e+06	2.28161e+06	2.40001e+06	2.44567e+06	2.50437e+06	2.3959e+06	3.65736e+06	4.02026e+06	3.84096e+06	3.35672e+06	3.51514e+06	3.59666e+06
690.509	PE (R1CO2H+R2CO2H=32:0)	690.509	2.84476e+07	2.46631e+07	3.12253e+07	3.52175e+07	3.19613e+07	3.0298e+07	2.88095e+07	3.1775e+07	3.13536e+07	3.12477e+07	3.13775e+07	3.27316e+07	3.92502e+07	3.7854e+07	3.39507e+07	2.84934e+07	3.50324e+07	3.17319e+07
691.662	PG (R1CO2H+R2CO2H=30:1)	691.662	325049	332854	354761	341566	356928	332599	220827	256423	244894	218537	211875	233770	382295	390183	420803	359519	437288	368111
691.662	DG (R1CO2H+R2CO2H=41:1)	691.662	325049	332854	354761	341566	356928	332599	220827	256423	244894	218537	211875	233770	382295	390183	420803	359519	437288	368111
691.662	Hydroxyphthioceranic acid (C46)	691.662	325049	332854	354761	341566	356928	332599	220827	256423	244894	218537	211875	233770	382295	390183	420803	359519	437288	368111
702.509	PE (R1CO2H+R2CO2H=33:1)	702.509	1.63343e+06	1.64879e+06	1.68114e+06	1.78155e+06	1.71164e+06	1.67982e+06	1.21313e+06	1.11435e+06	1.13404e+06	1.15596e+06	1.14804e+06	1.17648e+06	2.10576e+06	2.01982e+06	2.11708e+06	1.82014e+06	1.9635e+06	1.85686e+06
704.525	PE (R1CO2H+R2CO2H=33:0)	704.525	1.45394e+07	1.2165e+07	1.6038e+07	1.82826e+07	1.57761e+07	1.49967e+07	1.38685e+07	1.35842e+07	1.35625e+07	1.35488e+07	1.37514e+07	1.4231e+07	2.0411e+07	1.92191e+07	1.91094e+07	1.41798e+07	1.75511e+07	1.60701e+07
705.678	PG (R1CO2H+R2CO2H=31:1)	705.678	981983	966003	955409	942507	457027	193460	701261	155464	662020	719399	740072	770814	1.05789e+06	1.1137e+06	537777	1.05401e+06	988753	1.05399e+06
705.678	DG (R1CO2H+R2CO2H=42:1)	705.678	981983	966003	955409	942507	457027	193460	701261	155464	662020	719399	740072	770814	1.05789e+06	1.1137e+06	537777	1.05401e+06	988753	1.05399e+06
714.509	PE (R1CO2H+R2CO2H=34:2)	714.509	6.39004e+06	6.25243e+06	6.79446e+06	6.60253e+06	6.59937e+06	6.80112e+06	5.31914e+06	3.73365e+06	5.2342e+06	5.29045e+06	3.99112e+06	5.52972e+06	8.50256e+06	8.40572e+06	8.36155e+06	7.23212e+06	7.41992e+06	7.98796e+06
716.525	PE (R1CO2H+R2CO2H=34:1)	716.525	6.01196e+07	5.65447e+07	6.04641e+07	6.44815e+07	6.20665e+07	6.02896e+07	4.9001e+07	5.20645e+07	5.21042e+07	5.20114e+07	5.30433e+07	5.4455e+07	7.25777e+07	7.0886e+07	6.8795e+07	6.62167e+07	6.97527e+07	6.6968e+07
718.541	PE (R1CO2H+R2CO2H=34:0)	718.541	8.47214e+07	7.97944e+07	9.12619e+07	1.12164e+08	100634412	9.69828e+07	9.09617e+07	1.00057e+08	9.93238e+07	1.01897e+08	1.02032e+08	1.03953e+08	1.27057e+08	1.21164e+08	1.07308e+08	9.21637e+07	9.95776e+07	1.0229e+08
719.488	PG (R1CO2H+R2CO2H=32:1)	719.488	687255	711933	629956	751518	955275	961242	477972	511145	647854	622735	703347	519445	844489	1.09928e+06	781807	723085	788593	1.00951e+06
719.488	DG (R1CO2H+R2CO2H=43:1)	719.488	687255	711933	629956	751518	955275	961242	477972	511145	647854	622735	703347	519445	844489	1.09928e+06	781807	723085	788593	1.00951e+06
719.488	Hydroxyphthioceranic acid (C48)	719.488	687255	711933	629956	751518	955275	961242	477972	511145	647854	622735	703347	519445	844489	1.09928e+06	781807	723085	788593	1.00951e+06
721.504	PG (R1CO2H+R2CO2H=32:0)	721.504	402928	357310	453928	472142	456797	468414	341918	304140	335489	323968	323104	341870	528026	546278	494545	408625	464850	454613
721.504	MPM (C33)	721.504	402928	357310	453928	472142	456797	468414	341918	304140	335489	323968	323104	341870	528026	546278	494545	408625	464850	454613
721.504	TG (R1CO2H+R2CO2H+R3CO2H=42:0)	721.504	402928	357310	453928	472142	456797	468414	341918	304140	335489	323968	323104	341870	528026	546278	494545	408625	464850	454613
721.504	DG (R1CO2H+R2CO2H=43:0)	721.504	402928	357310	453928	472142	456797	468414	341918	304140	335489	323968	323104	341870	528026	546278	494545	408625	464850	454613
728.524	PE (R1CO2H+R2CO2H=35:2)	728.524	822699	797595	756664	846474	851550	849614	840719	913574	847636	881204	897940	938930	991578	907706	964835	917231	972744	951165
730.54	PE (R1CO2H+R2CO2H=35:1)	730.54	9.41316e+06	8.8855e+06	9.694e+06	1.00745e+07	9.46529e+06	9.5099e+06	1.01154e+07	9.44679e+06	9.56179e+06	9.65125e+06	9.82154e+06	1.01161e+07	1.15538e+07	1.11192e+07	1.22154e+07	1.04168e+07	1.1127e+07	1.06162e+07
732.556	PE (R1CO2H+R2CO2H=35:0)	732.556	5.98692e+07	5.4077e+07	6.2823e+07	6.63316e+07	6.22885e+07	6.1564e+07	7.35232e+07	7.19996e+07	7.20484e+07	7.37351e+07	7.41913e+07	7.5631e+07	7.40911e+07	7.1671e+07	7.38431e+07	6.21239e+07	6.80774e+07	6.62822e+07
733.504	Lyso-PIM1 (RCO2H=16:0)	733.504	564654	587774	376716	412232	391290	386188	224116	252986	237784	229421	241794	248497	700966	472092	469771	447835	667070	426389
733.504	PG (R1CO2H+R2CO2H=33:1)	733.504	564654	587774	376716	412232	391290	386188	224116	252986	237784	229421	241794	248497	700966	472092	469771	447835	667070	426389
733.504	TG (R1CO2H+R2CO2H+R3CO2H=43:1)	733.504	564654	587774	376716	412232	391290	386188	224116	252986	237784	229421	241794	248497	700966	472092	469771	447835	667070	426389
733.504	DG (R1CO2H+R2CO2H=44:1)	733.504	564654	587774	376716	412232	391290	386188	224116	252986	237784	229421	241794	248497	700966	472092	469771	447835	667070	426389
742.54	PE (R1CO2H+R2CO2H=36:2)	742.54	2.2485e+06	2.1608e+06	2.19174e+06	2.25841e+06	2.12429e+06	2.15548e+06	1.87491e+06	1.83694e+06	1.77837e+06	1.86921e+06	1.89227e+06	1.90568e+06	2.59684e+06	2.58179e+06	2.8434e+06	2.52723e+06	2.57939e+06	2501098
744.556	PE (R1CO2H+R2CO2H=36:1)	744.556	8.62353e+06	7.89218e+06	8.86477e+06	9.07555e+06	8.65146e+06	8.64343e+06	7.89672e+06	7.38147e+06	7.51067e+06	7.68811e+06	7.73811e+06	7.99027e+06	1.02725e+07	9.86602e+06	1.08096e+07	9.00471e+06	9.86457e+06	9.47044e+06
746.572	PE (R1CO2H+R2CO2H=36:0)	746.572	9.30411e+06	7.86509e+06	8.96101e+06	1.18863e+07	1.01107e+07	9.66131e+06	8.65642e+06	9.11576e+06	9.11697e+06	9.45948e+06	9.41012e+06	9.27271e+06	1.42923e+07	1.33479e+07	1.32076e+07	1.02992e+07	1.25326e+07	1.09182e+07
749.535	PG (R1CO2H+R2CO2H=34:0)	749.535	494701	551812	673552	1.10586e+06	675758	635476	712286	504322	511002	664655	733583	526162	818935	760764	707643	641969	715627	1.0064e+06
749.535	TG (R1CO2H+R2CO2H+R3CO2H=44:0)	749.535	494701	551812	673552	1.10586e+06	675758	635476	712286	504322	511002	664655	733583	526162	818935	760764	707643	641969	715627	1.0064e+06
749.535	DG (R1CO2H+R2CO2H=45:0)	749.535	494701	551812	673552	1.10586e+06	675758	635476	712286	504322	511002	664655	733583	526162	818935	760764	707643	641969	715627	1.0064e+06
758.571	PE (R1CO2H+R2CO2H=37:1)	758.571	858714	798943	769148	873355	858757	865644	917998	935326	1.02958e+06	1.00855e+06	984834	978185	1.03476e+06	1.01578e+06	941505	985299	897160	951220
760.55	PE (R1CO2H+R2CO2H=37:0)	760.55	159041	168646	177539	190723	173320	165314	169129	182624	174565	165282	156150	179335	195267	217560	209415	188309	93215.8	197331
760.587	PE (R1CO2H+R2CO2H=37:0)	760.587	1.24032e+06	1.09598e+06	1.37528e+06	1.45812e+06	1.28673e+06	1.22886e+06	1.25871e+06	1.3107e+06	1.33531e+06	1.35076e+06	1.2878e+06	1.36101e+06	1.64791e+06	1.59181e+06	1.57952e+06	1.20622e+06	1.46748e+06	1.37187e+06
761.535	Lyso-PIM1 (RCO2H=18:0)	761.535	827499	1.13793e+06	1.09087e+06	1.11788e+06	801157	1.15262e+06	562856	495702	516923	529065	537429	529040	911359	1.01431e+06	1.41675e+06	872357	1.23193e+06	1.22473e+06
761.535	PG (R1CO2H+R2CO2H=35:1)	761.535	827499	1.13793e+06	1.09087e+06	1.11788e+06	801157	1.15262e+06	562856	495702	516923	529065	537429	529040	911359	1.01431e+06	1.41675e+06	872357	1.23193e+06	1.22473e+06
761.535	TG (R1CO2H+R2CO2H+R3CO2H=45:1)	761.535	827499	1.13793e+06	1.09087e+06	1.11788e+06	801157	1.15262e+06	562856	495702	516923	529065	537429	529040	911359	1.01431e+06	1.41675e+06	872357	1.23193e+06	1.22473e+06
761.535	DG (R1CO2H+R2CO2H=46:1)	761.535	827499	1.13793e+06	1.09087e+06	1.11788e+06	801157	1.15262e+06	562856	495702	516923	529065	537429	529040	911359	1.01431e+06	1.41675e+06	872357	1.23193e+06	1.22473e+06
763.551	PG (R1CO2H+R2CO2H=35:0)	763.551	1.13737e+06	876414	1.20062e+06	905772	1.21553e+06	874450	786708	767755	815479	1.07738e+06	1.06117e+06	899791	1.05245e+06	1.02017e+06	1.05608e+06	957165	1.37348e+06	975969
763.551	TG (R1CO2H+R2CO2H+R3CO2H=45:0)	763.551	1.13737e+06	876414	1.20062e+06	905772	1.21553e+06	874450	786708	767755	815479	1.07738e+06	1.06117e+06	899791	1.05245e+06	1.02017e+06	1.05608e+06	957165	1.37348e+06	975969
763.551	DG (R1CO2H+R2CO2H=46:0)	763.551	1.13737e+06	876414	1.20062e+06	905772	1.21553e+06	874450	786708	767755	815479	1.07738e+06	1.06117e+06	899791	1.05245e+06	1.02017e+06	1.05608e+06	957165	1.37348e+06	975969
773.535	Lyso-PIM1 (RCO2H=19:1)	773.535	1.27546e+06	1.24974e+06	1.3012e+06	1.32504e+06	1.29761e+06	1.33789e+06	922028	848801	866253	910546	927917	933069	1.5533e+06	1.60876e+06	1.5615e+06	1.47962e+06	1.43224e+06	1.54239e+06
773.535	PG (R1CO2H+R2CO2H=36:2)	773.535	1.27546e+06	1.24974e+06	1.3012e+06	1.32504e+06	1.29761e+06	1.33789e+06	922028	848801	866253	910546	927917	933069	1.5533e+06	1.60876e+06	1.5615e+06	1.47962e+06	1.43224e+06	1.54239e+06
773.535	TG (R1CO2H+R2CO2H+R3CO2H=46:2)	773.535	1.27546e+06	1.24974e+06	1.3012e+06	1.32504e+06	1.29761e+06	1.33789e+06	922028	848801	866253	910546	927917	933069	1.5533e+06	1.60876e+06	1.5615e+06	1.47962e+06	1.43224e+06	1.54239e+06
775.551	Lyso-PIM1 (RCO2H=19:0)	775.551	876704	793862	855611	923288	862207	868644	1.00647e+06	735011	698872	1.06884e+06	695065	734486	1.01179e+06	957887	1.02933e+06	916961	946890	1.44646e+06
775.551	PG (R1CO2H+R2CO2H=36:1)	775.551	876704	793862	855611	923288	862207	868644	1.00647e+06	735011	698872	1.06884e+06	695065	734486	1.01179e+06	957887	1.02933e+06	916961	946890	1.44646e+06
775.551	TG (R1CO2H+R2CO2H+R3CO2H=46:1)	775.551	876704	793862	855611	923288	862207	868644	1.00647e+06	735011	698872	1.06884e+06	695065	734486	1.01179e+06	957887	1.02933e+06	916961	946890	1.44646e+06
775.551	DG (R1CO2H+R2CO2H=47:1)	775.551	876704	793862	855611	923288	862207	868644	1.00647e+06	735011	698872	1.06884e+06	695065	734486	1.01179e+06	957887	1.02933e+06	916961	946890	1.44646e+06
777.566	PG (R1CO2H+R2CO2H=36:0)	777.566	104768	100320	96423.6	142466	123232	92961.1	84153.1	84232.2	89922.9	92510.2	95945.1	99252.3	167257	151404	130121	97684.2	123801	114797
777.566	DP-P	777.566	104768	100320	96423.6	142466	123232	92961.1	84153.1	84232.2	89922.9	92510.2	95945.1	99252.3	167257	151404	130121	97684.2	123801	114797
777.566	TG (R1CO2H+R2CO2H+R3CO2H=46:0)	777.566	104768	100320	96423.6	142466	123232	92961.1	84153.1	84232.2	89922.9	92510.2	95945.1	99252.3	167257	151404	130121	97684.2	123801	114797
777.566	DG (R1CO2H+R2CO2H=47:0)	777.566	104768	100320	96423.6	142466	123232	92961.1	84153.1	84232.2	89922.9	92510.2	95945.1	99252.3	167257	151404	130121	97684.2	123801	114797
805.573	PI (R1CO2H+R2CO2H=32:2)	805.573	9.13015e+07	9.34682e+07	8.5014e+07	8.77028e+07	9.67282e+07	1.02293e+08	6.7845e+07	6.94415e+07	7.57725e+07	7.27166e+07	7.16598e+07	6.88733e+07	1.00078e+08	9.4792e+07	8.87022e+07	9.36202e+07	9.37238e+07	8.94694e+07
805.573	PG (R1CO2H+R2CO2H=38:0)	805.573	9.13015e+07	9.34682e+07	8.5014e+07	8.77028e+07	9.67282e+07	1.02293e+08	6.7845e+07	6.94415e+07	7.57725e+07	7.27166e+07	7.16598e+07	6.88733e+07	1.00078e+08	9.4792e+07	8.87022e+07	9.36202e+07	9.37238e+07	8.94694e+07
805.573	TG (R1CO2H+R2CO2H+R3CO2H=48:0)	805.573	9.13015e+07	9.34682e+07	8.5014e+07	8.77028e+07	9.67282e+07	1.02293e+08	6.7845e+07	6.94415e+07	7.57725e+07	7.27166e+07	7.16598e+07	6.88733e+07	1.00078e+08	9.4792e+07	8.87022e+07	9.36202e+07	9.37238e+07	8.94694e+07
805.573	DG (R1CO2H+R2CO2H=49:0)	805.573	9.13015e+07	9.34682e+07	8.5014e+07	8.77028e+07	9.67282e+07	1.02293e+08	6.7845e+07	6.94415e+07	7.57725e+07	7.27166e+07	7.16598e+07	6.88733e+07	1.00078e+08	9.4792e+07	8.87022e+07	9.36202e+07	9.37238e+07	8.94694e+07
807.504	PI (R1CO2H+R2CO2H=32:1)	807.504	702511	520765	690738	873650	733842	724162	511590	644824	598790	633100	593854	641085	881758	816017	761936	660684	792670	732314
807.588	PI (R1CO2H+R2CO2H=32:1)	807.588	5.28124e+07	5.56464e+07	5.39268e+07	5.51045e+07	5.85192e+07	5.43582e+07	4.5773e+07	5.53799e+07	4.87261e+07	5.11223e+07	4.69949e+07	4.26704e+07	5.81263e+07	5.46245e+07	6.27627e+07	6.07821e+07	6.23587e+07	5.6408e+07
809.52	PI (R1CO2H+R2CO2H=32:0)	809.52	1.61691e+06	1.52124e+06	1.51528e+06	1.84784e+06	1.49841e+06	1.48434e+06	2.50456e+06	2.20071e+06	2.13735e+06	1.9747e+06	1.94631e+06	2.07195e+06	2.2937e+06	1.77236e+06	1.75843e+06	1.41119e+06	1.6289e+06	1.56338e+06
821.52	PI (R1CO2H+R2CO2H=33:1)	821.52	810577	638876	812836	967930	790710	834806	552380	666021	647519	653208	657926	660352	1.03333e+06	1.05118e+06	898322	696710	805432	778052
823.535	PI (R1CO2H+R2CO2H=33:0)	823.535	3.19603e+06	2.48792e+06	3.11796e+06	3.7611e+06	3.18348e+06	3.06843e+06	2.59003e+06	2.9676e+06	2.9382e+06	2.95189e+06	2.99709e+06	2.91255e+06	3.76089e+06	3.65632e+06	3.08245e+06	2.67602e+06	3.0566e+06	2.96714e+06
831.504	PI (R1CO2H+R2CO2H=34:3)	831.504	711796	930241	813273	1.05875e+06	1.04308e+06	1.05561e+06	703703	884602	795600	755186	810609	772991	1.22794e+06	1.24985e+06	1.09427e+06	950370	1.08748e+06	1.11766e+06
831.504	TG (R1CO2H+R2CO2H+R3CO2H=50:1)	831.504	711796	930241	813273	1.05875e+06	1.04308e+06	1.05561e+06	703703	884602	795600	755186	810609	772991	1.22794e+06	1.24985e+06	1.09427e+06	950370	1.08748e+06	1.11766e+06
833.52	PI (R1CO2H+R2CO2H=34:2)	833.52	3.48347e+06	2.89044e+06	3.41663e+06	4.11909e+06	3.54502e+06	3.47801e+06	2.69298e+06	3.21765e+06	3.20976e+06	2.95139e+06	2.90321e+06	3.04519e+06	4.42846e+06	4.11869e+06	3.63898e+06	3.18427e+06	3.72913e+06	3.5436e+06
833.52	PG (R1CO2H+R2CO2H=40:0)	833.52	3.48347e+06	2.89044e+06	3.41663e+06	4.11909e+06	3.54502e+06	3.47801e+06	2.69298e+06	3.21765e+06	3.20976e+06	2.95139e+06	2.90321e+06	3.04519e+06	4.42846e+06	4.11869e+06	3.63898e+06	3.18427e+06	3.72913e+06	3.5436e+06
833.52	TG (R1CO2H+R2CO2H+R3CO2H=50:0)	833.52	3.48347e+06	2.89044e+06	3.41663e+06	4.11909e+06	3.54502e+06	3.47801e+06	2.69298e+06	3.21765e+06	3.20976e+06	2.95139e+06	2.90321e+06	3.04519e+06	4.42846e+06	4.11869e+06	3.63898e+06	3.18427e+06	3.72913e+06	3.5436e+06
833.52	DG (R1CO2H+R2CO2H=51:0)	833.52	3.48347e+06	2.89044e+06	3.41663e+06	4.11909e+06	3.54502e+06	3.47801e+06	2.69298e+06	3.21765e+06	3.20976e+06	2.95139e+06	2.90321e+06	3.04519e+06	4.42846e+06	4.11869e+06	3.63898e+06	3.18427e+06	3.72913e+06	3.5436e+06
835.536	PI (R1CO2H+R2CO2H=34:1)	835.536	2.4009e+07	1.95613e+07	2.72043e+07	2.97935e+07	2.75922e+07	2.67514e+07	1.97575e+07	2.1569e+07	2.10304e+07	2.12872e+07	2.07633e+07	2.07586e+07	3.04976e+07	2.98683e+07	2.61893e+07	2.24221e+07	2.56689e+07	2.45596e+07
837.551	PI (R1CO2H+R2CO2H=34:0)	837.551	5.57974e+06	2.66457e+06	4.67391e+06	6.01081e+06	5.28191e+06	3.37517e+06	2.62776e+06	3.23647e+06	5.60414e+06	3.08052e+06	5.46184e+06	3.38138e+06	6.43941e+06	5.68393e+06	5.70808e+06	4.73441e+06	5.22373e+06	3.00729e+06
837.638	PI (R1CO2H+R2CO2H=34:0)	837.638	5.87353e+06	5.88538e+06	5.19983e+06	6.59577e+06	5.69252e+06	3.4076e+06	3.67388e+06	4.79517e+06	5.66748e+06	4.45629e+06	4.55983e+06	4.57441e+06	5.79305e+06	5.55836e+06	6.61321e+06	5.38242e+06	7.3283e+06	5.9033e+06
849.552	PI (R1CO2H+R2CO2H=35:1)	849.552	8.84597e+06	7.02257e+06	8.14854e+06	1.05272e+07	9.10943e+06	8.9826e+06	6.96141e+06	8.69294e+06	8.49115e+06	8.68764e+06	8.48587e+06	8.37829e+06	1.04659e+07	9.71719e+06	9.29691e+06	7.67559e+06	8.65479e+06	8.02342e+06
851.567	PI (R1CO2H+R2CO2H=35:0)	851.567	9.39807e+07	7.05448e+07	8.57878e+07	1.56114e+08	9.11024e+07	8.65915e+07	1.22404e+08	1.06526e+08	1.49952e+08	1.48598e+08	1.48964e+08	146679618	9.92238e+07	8.8707e+07	7.92707e+07	7.38248e+07	8.13359e+07	7.49533e+07
863.566	PI (R1CO2H+R2CO2H=36:1)	863.566	2.85804e+06	2.11776e+06	2.67778e+06	3.36579e+06	2.53791e+06	4.38699e+06	2.29679e+06	2.73519e+06	4.20842e+06	4.11244e+06	2.6052e+06	2.3395e+06	3.24851e+06	2.89115e+06	2.82044e+06	1.94167e+06	2.55206e+06	2.40724e+06
865.582	PI (R1CO2H+R2CO2H=36:0)	865.582	2.84796e+06	2.11819e+06	2.21597e+06	3.22615e+06	2.71239e+06	2.54885e+06	1.81954e+06	2.53852e+06	2.44518e+06	2.45439e+06	2.38275e+06	2.31532e+06	3.01439e+06	2.57196e+06	2.29133e+06	2.16288e+06	2.34441e+06	2.19882e+06
877.582	PI (R1CO2H+R2CO2H=37:1)	877.582	589658	444626	567754	617348	598715	565182	432410	497566	515102	507913	497022	487894	690543	593169	534579	522647	562425	539055
879.598	Mbt +Fe (R=17:1)	879.598	1.74215e+06	858260	888065	1.30922e+06	1.5709e+06	1.11347e+06	1.34939e+06	1.84902e+06	1.25832e+06	1.27704e+06	1.87213e+06	1.73042e+06	1.70041e+06	1.53846e+06	930513	1.25378e+06	887002	861030
879.598	PI (R1CO2H+R2CO2H=37:0)	879.598	1.74215e+06	858260	888065	1.30922e+06	1.5709e+06	1.11347e+06	1.34939e+06	1.84902e+06	1.25832e+06	1.27704e+06	1.87213e+06	1.73042e+06	1.70041e+06	1.53846e+06	930513	1.25378e+06	887002	861030
1371.93	Ac1PIM2 (R1CO2H+R2CO2H+R3CO2H=48:0,R4=H)	1371.93	893395	669677	719029	1.11206e+06	935161	945961	479813	1.02936e+06	1.0532e+06	1.01074e+06	994535	958144	1.2224e+06	1.2289e+06	1.11421e+06	863285	1.05135e+06	845258
1371.93	CL (2R1CO2H+2R2CO2H=66:4)	1371.93	893395	669677	719029	1.11206e+06	935161	945961	479813	1.02936e+06	1.0532e+06	1.01074e+06	994535	958144	1.2224e+06	1.2289e+06	1.11421e+06	863285	1.05135e+06	845258
1371.93	GMM (methoxy-MA,C82)	1371.93	893395	669677	719029	1.11206e+06	935161	945961	479813	1.02936e+06	1.0532e+06	1.01074e+06	994535	958144	1.2224e+06	1.2289e+06	1.11421e+06	863285	1.05135e+06	845258
1373.95	CL (2R1CO2H+2R2CO2H=66:3)	1373.95	1.74513e+06	1.32211e+06	1.52834e+06	2.21227e+06	1.78477e+06	1.78215e+06	898031	2.11073e+06	2.07647e+06	1.96182e+06	1.92896e+06	1.58295e+06	2.30252e+06	2.16386e+06	2.02471e+06	1.64834e+06	1.82127e+06	1.60319e+06
1375.97	CL (2R1CO2H+2R2CO2H=66:2)	1375.97	3.61079e+06	2.65965e+06	2.80884e+06	4.36383e+06	3.63938e+06	3.63175e+06	1.29858e+06	3.67753e+06	3.39302e+06	3.82042e+06	3.63271e+06	2.73767e+06	4.38653e+06	3.90713e+06	3.65002e+06	2.98305e+06	3.73624e+06	2.83279e+06
1375.97	Keto-MA (C94)	1375.97	3.61079e+06	2.65965e+06	2.80884e+06	4.36383e+06	3.63938e+06	3.63175e+06	1.29858e+06	3.67753e+06	3.39302e+06	3.82042e+06	3.63271e+06	2.73767e+06	4.38653e+06	3.90713e+06	3.65002e+06	2.98305e+06	3.73624e+06	2.83279e+06
1397.95	Ac1PIM2 (R1CO2H+R2CO2H+R3CO2H=50:1,R4=H)	1397.95	2.11704e+06	920944	1.00803e+06	1.30203e+06	1.17251e+06	1.24956e+06	674377	1.33243e+06	1.39487e+06	1.30136e+06	1.33089e+06	1.03169e+06	1.35884e+06	1.42731e+06	1.27964e+06	1.25364e+06	2.12195e+06	924990
1397.95	GMM (keto-MA,C84)	1397.95	2.11704e+06	920944	1.00803e+06	1.30203e+06	1.17251e+06	1.24956e+06	674377	1.33243e+06	1.39487e+06	1.30136e+06	1.33089e+06	1.03169e+06	1.35884e+06	1.42731e+06	1.27964e+06	1.25364e+06	2.12195e+06	924990
1397.95	GMM (Alpha-MA (monoenoic or monocyclopropanoic),C85)	1397.95	2.11704e+06	920944	1.00803e+06	1.30203e+06	1.17251e+06	1.24956e+06	674377	1.33243e+06	1.39487e+06	1.30136e+06	1.33089e+06	1.03169e+06	1.35884e+06	1.42731e+06	1.27964e+06	1.25364e+06	2.12195e+06	924990
1399.97	Ac1PIM2 (R1CO2H+R2CO2H+R3CO2H=50:0,R4=H)	1399.97	5.94619e+06	4.51798e+06	4.68996e+06	6.97901e+06	5.8687e+06	5.85269e+06	3.02133e+06	6.32593e+06	6.36475e+06	6.51554e+06	6.33105e+06	5.18285e+06	7.13091e+06	7.15189e+06	6.79668e+06	5.6121e+06	6.33318e+06	5.04627e+06
1399.97	CL (2R1CO2H+2R2CO2H=68:4)	1399.97	5.94619e+06	4.51798e+06	4.68996e+06	6.97901e+06	5.8687e+06	5.85269e+06	3.02133e+06	6.32593e+06	6.36475e+06	6.51554e+06	6.33105e+06	5.18285e+06	7.13091e+06	7.15189e+06	6.79668e+06	5.6121e+06	6.33318e+06	5.04627e+06
1399.97	GMM (methoxy-MA,C84)	1399.97	5.94619e+06	4.51798e+06	4.68996e+06	6.97901e+06	5.8687e+06	5.85269e+06	3.02133e+06	6.32593e+06	6.36475e+06	6.51554e+06	6.33105e+06	5.18285e+06	7.13091e+06	7.15189e+06	6.79668e+06	5.6121e+06	6.33318e+06	5.04627e+06
1401.98	CL (2R1CO2H+2R2CO2H=68:3)	1401.98	1.6171e+07	1.19815e+07	1.31543e+07	2.11586e+07	1.67489e+07	1.70834e+07	7.02228e+06	1.64695e+07	1.79336e+07	1.76138e+07	1.64729e+07	1.36705e+07	19547993	1.814e+07	1.73103e+07	1.45836e+07	1.71527e+07	1.29839e+07
1404	Ac1PIM2 (R1CO2H+R2CO2H+R3CO2H=51:5,R4=H)	1404	3.74919e+07	2.54076e+07	2.51751e+07	4.33428e+07	3.27338e+07	3.42753e+07	1.05718e+07	3.08603e+07	3.29166e+07	3.51561e+07	3.38083e+07	2.172e+07	3.72837e+07	3.62708e+07	3.14458e+07	2.9966e+07	3.25069e+07	2.06633e+07
1404	CL (2R1CO2H+2R2CO2H=68:2)	1404	3.74919e+07	2.54076e+07	2.51751e+07	4.33428e+07	3.27338e+07	3.42753e+07	1.05718e+07	3.08603e+07	3.29166e+07	3.51561e+07	3.38083e+07	2.172e+07	3.72837e+07	3.62708e+07	3.14458e+07	2.9966e+07	3.25069e+07	2.06633e+07
1404	TMM (Alpha-MA,C74)	1404	3.74919e+07	2.54076e+07	2.51751e+07	4.33428e+07	3.27338e+07	3.42753e+07	1.05718e+07	3.08603e+07	3.29166e+07	3.51561e+07	3.38083e+07	2.172e+07	3.72837e+07	3.62708e+07	3.14458e+07	2.9966e+07	3.25069e+07	2.06633e+07
1413.9	Ac1PIM2 (R1CO2H+R2CO2H+R3CO2H=51:0,R4=H)	1413.9	5.20292e+06	3.48649e+06	3.131e+06	3.32896e+06	2.94277e+06	3.02291e+06	1.36188e+06	1.08291e+06	1.1967e+06	1.25063e+06	1.24018e+06	1.36314e+06	2.14916e+06	2.04788e+06	2.03666e+06	2.23376e+06	1.98263e+06	1.89018e+06
1413.9	CL (2R1CO2H+2R2CO2H=69:4)	1413.9	5.20292e+06	3.48649e+06	3.131e+06	3.32896e+06	2.94277e+06	3.02291e+06	1.36188e+06	1.08291e+06	1.1967e+06	1.25063e+06	1.24018e+06	1.36314e+06	2.14916e+06	2.04788e+06	2.03666e+06	2.23376e+06	1.98263e+06	1.89018e+06
1413.9	GMM (methoxy-MA,C85)	1413.9	5.20292e+06	3.48649e+06	3.131e+06	3.32896e+06	2.94277e+06	3.02291e+06	1.36188e+06	1.08291e+06	1.1967e+06	1.25063e+06	1.24018e+06	1.36314e+06	2.14916e+06	2.04788e+06	2.03666e+06	2.23376e+06	1.98263e+06	1.89018e+06
1430.01	PIM4 (R1CO2H+R2CO2H=30:0)	1430.01	2.59644e+06	1.71379e+06	2.06385e+06	3.04269e+06	2.30645e+06	2.99427e+06	936878	2.85511e+06	2.42845e+06	2.47009e+06	2.76802e+06	1.91532e+06	3.05188e+06	2.78011e+06	2.69178e+06	2.47729e+06	3.10735e+06	2.01161e+06
1430.01	CL (2R1CO2H+2R2CO2H=70:3)	1430.01	2.59644e+06	1.71379e+06	2.06385e+06	3.04269e+06	2.30645e+06	2.99427e+06	936878	2.85511e+06	2.42845e+06	2.47009e+06	2.76802e+06	1.91532e+06	3.05188e+06	2.78011e+06	2.69178e+06	2.47729e+06	3.10735e+06	2.01161e+06
